# Comparative Genomics of the Lipid Droplet-Associated Protein Seipin Across Eukaryotic Diversity Illuminates An Ancient Origin and Conserved Structural Diversity

**DOI:** 10.1101/2025.10.20.683490

**Authors:** Emily M. Kingdon, Muskaan Kainth, Hareem Tariq, Fiona Karaj, Elisabeth Richardson

**Affiliations:** Mount Royal University, Calgary, Alberta, Canada; University of Alberta, Edmonton, Alberta, Canada

**Keywords:** Lipid Droplets, Bioinformatics, Comparative Genomics, Evolutionary Cell Biology, Protistology

## Abstract

Lipid droplets (LDs) are ubiquitous across living organisms. Characterised in eukaryotes by their lipid monolayer and essential for lipid storage and metabolism in animals, plants, and yeast, little is known about the evolutionary diversity of extant LDs across the eukaryotic tree of life. LDs facilitate an impressive variety of cellular functions outside of just lipid storage; in Metazoa, these include stress responses, cellular signaling, and membrane remodeling. Likewise, the distribution of these functions across eukaryotic diversity is unknown.

We have examined the evolutionary trajectory of seipin, a protein associated with LD biogenesis, across eukaryotic diversity. We have identified a pan-eukaryotic distribution of seipin, with an evolutionary pattern that indicates presence in the Last Eukaryotic Common Ancestor. Ancient conservation of multiple variants of seipin suggests that seipin may multiple conserved functional roles within the cell. Finally, we identify a lack of sequence homology between BSCL2/seipin in *Homo sapiens* and the *sei-1* gene previously identified as a functional homologue of BSCL2 in *Saccharomyces cerevisiae*. Though our results suggest that *sei-1* may be a highly divergent homologue of BSCL2 / seipin rather than an unrelated protein, the divergence suggests that researchers may need to be cautious applying results obtained in *Saccharomyces spp.*.

**Visual abstract:** 
