## Supplementary material for "Comparative Genomics of the Lipid Droplet-Associated Protein Seipin Across Eukaryotic Diversity Illuminates An Ancient Origin and Conserved Structural Diversity": Table S1

### Sheet: Queries
Accession	Isoform / gene	Isoform type	Organism	Common name	Supergroup	Phylum	Class	Accession link	Sequence
NP_001372957.1	isoform 1	Long	Homo sapiens	Humans	Metazoa	Chordata	Mammalia	https://www.ncbi.nlm.nih.gov/protein/NP_001372957.1	MSTEKVDQKEEAGEKEVCGDQIKGPDKEEEPPAAASHGQGWRPGGRAARNARPEPGARHPALPAMVNDPPVPALLWAQEVGQVLAGRARRLLLQFGVLFCTILLLLWVSVFLYGSFYYSYMPTVSHLSPVHFYYRTDCDSSTTSLCSFPVANVSLTKGGRDRVLMYGQPYRVTLELELPESPVNQDLGMFLVTISCYTRGGRIISTSSRSVMLHYRSDLLQMLDTLVFSSLLLFGFAEQKQLLEVELYADYRENSYVPTTGAIIEIHSKRIQLYGAYLRIHAHFTGLRYLLYNFPMTCAFIGVASNFTFLSVIVLFSYMQWVWGGIWPRHRFSLQVNIRKRDNSRKEVQRRISAHQPGPEGQEESTPQSDVTEDGESPEDPSGTEGQLSEEEKPDQQPL…
NP_116056.3	isoform 2	Short	Homo sapiens	Humans	Metazoa	Chordata	Mammalia	https://www.ncbi.nlm.nih.gov/protein/NP_116056.3	MVNDPPVPALLWAQEVGQVLAGRARRLLLQFGVLFCTILLLLWVSVFLYGSFYYSYMPTVSHLSPVHFYYRTDCDSSTTSLCSFPVANVSLTKGGRDRVLMYGQPYRVTLELELPESPVNQDLGMFLVTISCYTRGGRIISTSSRSVMLHYRSDLLQMLDTLVFSSLLLFGFAEQKQLLEVELYADYRENSYVPTTGAIIEIHSKRIQLYGAYLRIHAHFTGLRYLLYNFPMTCAFIGVASNFTFLSVIVLFSYMQWVWGGIWPRHRFSLQVNIRKRDNSRKEVQRRISAHQPGPEGQEESTPQSDVTEDGESPEDPSGTEGQLSEEEKPDQQPLSGEEELEPEASDGSGSWEDAALLTEANLPAPAPASASAPVLETLGSSEPAGGALRQRPTCSSS
NP_001124174.2	isoform 3	Short	Homo sapiens	Humans	Metazoa	Chordata	Mammalia	https://www.ncbi.nlm.nih.gov/protein/NP_001124174.2	MVNDPPVPALLWAQEVGQVLAGRARRLLLQFGVLFCTILLLLWVSVFLYGSFYYSYMPTVSHLSPVHFYYRTDCDSSTTSLCSFPVANVSLTKGGRDRVLMYGQPYRVTLELELPESPVNQDLGMFLVTISCYTRGGRIISTSSRSVMLHYRSDLLQMLDTLVFSSLLLFGFAEQKQLLEVELYADYRENSYVPTTGAIIEIHSKRIQLYGAYLRIHAHFTGLRLTSEKETIPGRKSNEGSLLISQGLKARRSQLRNQMLQRMVRALKIPQGQRVSCPRRRNQISSP
NP_001372956.1	isoform 4	Long	Homo sapiens	Humans	Metazoa	Chordata	Mammalia	https://www.ncbi.nlm.nih.gov/protein/NP_001372956.1	MSTEKVDQKEEAGEKEVCGDQIKGPDKEEEPPAAASHGQGWRPGGRAARNARPEPGARHPALPAMVNDPPVPALLWAQEVGQVLAGRARRLLLQFGVLFCTILLLLWVSVFLYGSFYYSYMPTVSHLSPVHFYYRTDCDSSTTSLCSFPVANVSLTKGGRDRVLMYGQPYRVTLELELPESPVNQDLGMFLVTISCYTRGGRIISTSSRSVMLHYRSDLLQMLDTLVFSSLLLFGFAEQKQLLEVELYADYRENSYVPTTGAIIEIHSKRIQLYGAYLRIHAHFTGLRYLLYNFPMTCAFIGVASNFTFLSVIVLFSYMQWVWGGIWPRHRFSLQVNIRKRDNSRKEVQRRISAHQPGAGPEGQEESTPQSDVTEDGESPEDPSGTEGQLSEEEKPDQQ…
NP_032170.3	isoform 1	Long	Mus musculus	House mouse	Metazoa	Chordata	Mammalia	https://www.ncbi.nlm.nih.gov/protein/NP_032170.3	MIHQRREAGARETCRDQIKGSDKDEEPSAALSHGQGYRPCGRPARNSKPEAGARPPAVPIMVNDPPVPALLWAQEVGHVLAGRARRLMLQFGVLFCTILLLLWVSVFLYGSFYYSYMPTVSHLSPVHFHYRTDCDSSTASLCSFPVANVSLAKSGRDRVLMYGQPYRVTLELELPESPVNQDLGMFLVTVSCYTRGGRIISTSSRSVMLHYRSQLLQVLDTLLFSSLLLFGFAEQKQLLEVELYSDYRENSYVPTTGAIIEIHSKRIQMYGAYLRIHAHFTGLRYLLYNFPMTCAFVGVASNFTFLSVIVLFSYMQWVWGAVWPRHRFSLQVNIRQRDNSHHGAPRRISRHQPGQESTQQSDVTEDGESPEDPSGTEGQLSEEEKPEKRPLNGEEEQEP…
NP_001277752.1	isoform 2	Short	Mus musculus	House mouse	Metazoa	Chordata	Mammalia	https://www.ncbi.nlm.nih.gov/protein/NP_001277752.1	MVNDPPVPALLWAQEVGHVLAGRARRLMLQFGVLFCTILLLLWVSVFLYGSFYYSYMPTVSHLSPVHFHYRTDCDSSTASLCSFPVANVSLAKSGRDRVLMYGQPYRVTLELELPESPVNQDLGMFLVTVSCYTRGGRIISTSSRSVMLHYRSQLLQVLDTLLFSSLLLFGFAEQKQLLEVELYSDYRENSYVPTTGAIIEIHSKRIQMYGAYLRIHAHFTGLRYLLYNFPMTCAFVGVASNFTFLSVIVLFSYMQWVWGAVWPRHRFSLQVNIRQRDNSHHGAPRRISRHQPGQESTQQSDVTEDGESPEDPSGTEGQLSEEEKPEKRPLNGEEEQEPEASDGSWEDAALLTEANPPTSASASALAPETLGSLRQRPTCSSS
NP_570012.1	seipin	Short	Drosophila melanogaster	Fruit fly	Metazoa	Arthropoda	Insecta	https://www.ncbi.nlm.nih.gov/protein/NP_570012.1	MNILLRLIVFALDPLGLGRRFLIRPAVNLGWNVYDRVRSKADEKVGTVRELVLRLGLIAFAVVLIIWLAVFMYAAFYYVYMPAISHTRPVHMQFKTCLETSTPCTFPHAHVSLTKKQQLLMVGQAYKVIVNIDMPESPQNLELGMFMVCAEMRDYDSMLRGHSCRSAMMRYRSPLIRMISTWVLSPLYVLGWKEEFQQVPVEIFSRYLEERQHPITDVYVEIQSQKIQFYTVTLHIVADFTGLRYIMFNWPVLSAIVAISTNLFFILVVFLLSWYHWSDAKWLHSVQIKYARLTKSLEPGVIHSKASSLRDDDDDLVAYSDKSDIADVGGDTLSDVDADDLVLVKKSRSGKRESPDALRKRPTKKTTADH
NP_741547.1	seip-1	Short	Caenorhabditis elegans	C. elegans	Metazoa	Nematoda	Chromadorea	https://www.ncbi.nlm.nih.gov/protein/NP_741547.1	MKINVSRPLQFLQWSSYIVVAFLIQLLIILPLSILIYHDFYLRLLPADSSNVVPLNTFNILNGVQFGTKFFQSIKSIPVGTDLPQTIDNGLSQLIPMRDNMEYKLDLNLQLYCQSKTDHLNLDNLLIDVYRGPGPLLGAPGGSNSKDEKIFHTSRPIVCLALTDSMSPQEIEQLGPSRLDVYDEEWLNTIRIEDKISLESSYETISVFLKTEIAQRNLIIHPESGIKFRMNFEQGLRNLMLRKRFLSYIIGISIFHCIICVLFFITGCTAFIFVRKGQEKSKKHS
NP_013508.3	seipin	Short	Saccharomyces cerevisiae	Brewer's yeast	Fungi	Ascomycota	Saccharomycetes	https://www.ncbi.nlm.nih.gov/protein/NP_013508.3	MKINVSRPLQFLQWSSYIVVAFLIQLLIILPLSILIYHDFYLRLLPADSSNVVPLNTFNILNGVQFGTKFFQSIKSIPVGTDLPQTIDNGLSQLIPMRDNMEYKLDLNLQLYCQSKTDHLNLDNLLIDVYRGPGPLLGAPGGSNSKDEKIFHTSRPIVCLALTDSMSPQEIEQLGPSRLDVYDEEWLNTIRIEDKISLESSYETISVFLKTEIAQRNLIIHPESGIKFRMNFEQGLRNLMLRKRFLSYIIGISIFHCIICVLFFITGCTAFIFVRKGQEKSKKHS
NP_850230.1	seipin 1	Long	Arabidopsis thaliana	Rockcress	Archaeplastida	Viridiplantae	Embryophyta	https://www.ncbi.nlm.nih.gov/protein/NP_850230.1	MESESESSSTHSSCDRFLDAEDEFFYDSFSNHYDCLNSSPPANLRRRRLPMDTDSSSSSSTSSLESCEKRSTVGENDELEVSLVDFETIEIDVDVTDSANSSIDSISEKGEDFEVIDSCTDTEKNMGENDSGRVDPFTVTTLNDERGEIYTGPEYTSTDWSLTSLVIRSIEFQVSLMITFIRFPPWLISKCLSFVFDPYRTMRRGRRYLVSWIVGLCDSGLKDDKPVLELVRRVTWGLFCAVYVGIMLFALLVSAFMISGFVITYLAHEPLVIKESLNFDYTKSSPEAYVPISSCAGVAFGLSGKESIETGKVKGLKDRTEITVSMTLPESEYNRNLGMFQVRVDFLSASGHVLASSRRPCMVKFSSEPIRLVQTLLKIAPLVTGYVSEIQTLNLKLKG…
NP_174269.1	seipin 2	Long	Arabidopsis thaliana	Rockcress	Archaeplastida	Viridiplantae	Embryophyta	https://www.ncbi.nlm.nih.gov/protein/NP_174269.1	MDSESESESNPSTTDEFDRFLDAPDEFYYDCLPIRSNSHQPSSLLRRRKSAHRRDLISSDIETEPSSSSDGFDVGEKSSYVEKNAELRGDIDTSDVIESTKDSIDLSSEKENDLDVISSSGNDMDVIDSGRNRVDPFQEESTVTTVSSDDQGDDDYAGSVPQFREPPNSTEWSLLGFLVGLVIKAIEFQVSFMTSLLTFPPWLLRNCFLFFFDPFSTIRFGRRFLMARVAGISDMIFGYMNPFRLKDTKQMLSIVCKFGWGMFWAVYVGIVLFGLLVSSLMIGGYVINRIADKPFEVKETLNFDYTKNSPEAYVPISSCAGVECEGSCKESNEMSKIRGLRVIPRDQKLDIILSMTLPESAYNKNLGMFQVRVDFLSVDGQTIASIRRPCMLRFRSEPI…
NP_197150.1	seipin 3	Short	Arabidopsis thaliana	Rockcress	Archaeplastida	Viridiplantae	Embryophyta	https://www.ncbi.nlm.nih.gov/protein/NP_197150.1	MRILQNKTMKEQDNQLKIPEPLRADWFMVLVTIQADLIYNALVVLSSPFFLLYRSYRRAVVTVSAAEKAVKRAPAQIAGGAGRVVRRTWFGILGACHVSMVMVLALILAVVIGVGIVSLYVEKPVVVRDRLFFDYTEENPSAVFSFDKKKRSFSVPVGHSVHVSLVLWMPESEINRRIGVFQLKVELLSLKGETIARSSQPCMLRFRSKPIRLARTFVMSVPLIAGIANEAQTMRIDALKHQEKMPRTKAVRATLIPRAQTRTLPQLYEAEIVINSKPPWIKRMAYNWKWTLCVWTSMYLYVAILTALLWCFRPVLFPYTSSRTISESENLEIEVVEEEQEQVMERRRRERRNQPRRRNFATTQKSYT

### Sheet: Forward search genomes
Organism	Common English name	Supergroup	Phylum	Class	Genome link	Notes
Plasmodium falciparum	Malaria	Alveolates	Apicomplexa	Aconoidasida	https://www.ncbi.nlm.nih.gov/datasets/genome/GCF_000002765.6/	None
Toxoplasma gondii	Toxoplasma	Alveolates	Apicomplexa	Conoidasida	https://www.ncbi.nlm.nih.gov/datasets/genome/GCF_000006565.2/	None
Stentor coeruleus	Stentor	Alveolates	Ciliophora	Heterotrichea	https://www.ncbi.nlm.nih.gov/datasets/genome/GCA_001970955.1/	None
Tetrahymena thermophilia	Tetrahymena	Alveolates	Ciliophora	Oligohymenophorea	https://www.ncbi.nlm.nih.gov/datasets/genome/GCF_000189635.1/	None
Chromera velia	Chromera	Alveolates	Myzozoa	Chromerids	https://phycocosm.jgi.doe.gov/Chrveli1/Chrveli1.home.html	JGI genome; assembly only on GenBank
Polarella glacialis	Polarella	Alveolates	Myzozoa	Dinophycae	https://www.ncbi.nlm.nih.gov/datasets/genome/GCA_963575745.1/	None
Symbiodinium microadriaticum	Symbiodinium	Alveolates	Myzozoa	Dinophycae	https://www.ncbi.nlm.nih.gov/datasets/genome/GCA_001939145.1/	None
Dictyostelium discoideum	Dictyostelium	Amoebozoa	Amoebozoa	Dictyostelia	https://www.ncbi.nlm.nih.gov/datasets/genome/GCF_000004695.1/	None
Entamoeba histolytica	Entamoebae	Amoebozoa	Amoebozoa	Entamoebidae	https://www.ncbi.nlm.nih.gov/datasets/genome/GCF_000208925.1/	None
Acanthomoeba castellani	Acanthomoeba	Amoebozoa	Amoebozoa	Tubulinea	https://www.ncbi.nlm.nih.gov/datasets/genome/GCF_000313135.1/	None
Thecamonas trahens	Thecomonas	Apusomonads	Apusomonads	Apusomonads	https://www.ncbi.nlm.nih.gov/datasets/genome/GCF_000142905.1/	None
Cyanophora paradoxa	Cyanophora	Archaeplastida	Glaucophyta	Glaucophycae	https://www.ncbi.nlm.nih.gov/datasets/genome/GCA_004431415.1/ / https://phycocosm.jgi.doe.gov/Cyapar1/Cyapar1.home.html	JGI and GenBank genome; assembly only on GenBank
Neopyropia yezoensis	Nori	Archaeplastida	Rhodophyta	Bangiophycae	https://www.ncbi.nlm.nih.gov/datasets/genome/GCA_009829735.1/	None
Cyanidioschyzon merolae	C. merolae	Archaeplastida	Rhodophyta	Cyanidophycae	https://www.ncbi.nlm.nih.gov/datasets/genome/GCF_000091205.1/	None
Chondrus crispus	Irish moss	Archaeplastida	Rhodophyta	Florideophycae	https://www.ncbi.nlm.nih.gov/datasets/genome/GCF_000350225.1/	None
Porphyridium purpureum	Porphyridium	Archaeplastida	Rhodophyta	Porphyridiophycae	https://www.ncbi.nlm.nih.gov/datasets/genome/GCA_008690995.1/	None
Chara braunii	Muskgrass	Archaeplastida	Viridiplantae	Charophycae	https://www.ncbi.nlm.nih.gov/datasets/genome/GCA_003427395.1/	None
Chlorokybus atmophyticus	Chlorokybus	Archaeplastida	Viridiplantae	Charophycae	https://phycocosm.jgi.doe.gov/Chlat1_1/Chlat1_1.home.html	JGI genome; assembly only on GenBank
Klebsormidium nitens	Klebsorbium	Archaeplastida	Viridiplantae	Charophycae	https://www.ncbi.nlm.nih.gov/datasets/genome/GCA_000708835.1/	None
Spirogloea muscicola	Zygnematophycae	Archaeplastida	Viridiplantae	Charophycae	https://www.ncbi.nlm.nih.gov/datasets/genome/GCA_009602725.1/ https://genome.jgi.doe.gov/portal/pages/dynamicOrganismDownload.jsf?organism=Spimu1	JGI and GenBank genome; assembly only on GenBank
Chlamydomonas reinhardtii	Chlamydomonas	Archaeplastida	Viridiplantae	Chlorophycae	https://www.ncbi.nlm.nih.gov/datasets/genome/GCF_000002595.2/	None
Haematococcus lacustris	Haematococcus	Archaeplastida	Viridiplantae	Chlorophycae	https://www.ncbi.nlm.nih.gov/datasets/genome/GCA_030144725.1/	None
Arabidopsis thaliana	Rockcress	Archaeplastida	Viridiplantae	Embryophyta	https://www.ncbi.nlm.nih.gov/datasets/genome/GCF_000001735.4/	None
Oryza sativa	Rice	Archaeplastida	Viridiplantae	Embryophyta	https://www.ncbi.nlm.nih.gov/datasets/genome/GCF_034140825.1/	None
Micromonas pusilla	Micromonas	Archaeplastida	Viridiplantae	Mamiellophycae	https://www.ncbi.nlm.nih.gov/datasets/genome/GCF_000151265.4/	None
Picocystis salinarum	Picocystis	Archaeplastida	Viridiplantae	Picocystophycae	https://www.ncbi.nlm.nih.gov/datasets/genome/GCA_038048775.1/ https://genome.jgi.doe.gov/portal/pages/dynamicOrganismDownload.jsf?organism=Pico_ML_1	JGI and GenBank genome; assembly only on GenBank
Chlorella vulgaris	Chlorella	Archaeplastida	Viridiplantae	Trebouxiophycae	https://www.ncbi.nlm.nih.gov/datasets/genome/GCA_023343905.1/	RNA from genomic
Prototheca wickerhamii	Prototheca	Archaeplastida	Viridiplantae	Trebouxiophycae	https://www.ncbi.nlm.nih.gov/datasets/genome/GCA_031763795.1/	RNA from genomic
Caulerpa lentillifera	Sea grape	Archaeplastida	Viridiplantae	Ulvophycae	https://phycocosm.jgi.doe.gov/Caulen1/Caulen1.home.html	JGI genome
Mantamonas sphyraenae	Mantamonas	CRuMs	CRuMs	Glissodiscea	https://www.ncbi.nlm.nih.gov/datasets/genome/GCA_026936335.1/	Assembly only
Cryptophyta sp. CCMP2293	Cryptophyta	Cryptista	Cryptista	Cryptophycae	https://www.ncbi.nlm.nih.gov/datasets/genome/GCA_026770585.1/	RNA from genomic
Guillardia theta	Guillardia	Cryptista	Cryptista	Cryptophycae	https://www.ncbi.nlm.nih.gov/datasets/genome/GCF_000315625.1/	None
Goniomonas avonlea	Goniomonas	Cryptista	Cryptista	Goniomonadea	https://www.ncbi.nlm.nih.gov/datasets/genome/GCA_003573635.1/	Assembly only
Euglena gracilis	Euglena	Discoba	Discoba	Euglenophycae	https://www.ncbi.nlm.nih.gov/datasets/genome/GCA_039621445.1/	Assembly only
Naegleria fowlerii	Naegleria	Discoba	Discoba	Heterolobosea	https://www.ncbi.nlm.nih.gov/datasets/genome/GCF_008403515.1/	None
Andalucia godoyi	Andalucia	Discoba	Discoba	Jakobids	https://www.ncbi.nlm.nih.gov/datasets/genome/GCA_009859145.1/	RNA from genomic
Trypanosoma brucei	African sleeping sickness	Discoba	Discoba	Kinetoplastidida	https://www.ncbi.nlm.nih.gov/datasets/genome/GCF_000002445.2/	None
Amoeboaphelidium protococcarum	Amoeboaphelidium	Fungi	Aphelidiomycota	Aphelidiomycetes	https://www.ncbi.nlm.nih.gov/datasets/genome/GCA_023515745.1/	RNA from genomic
Aspergillus nidulans	Black mould	Fungi	Ascomycota	Eurotiomycetes	https://www.ncbi.nlm.nih.gov/datasets/genome/GCF_000011425.1/	None
Candidozyma auris	Candida	Fungi	Ascomycota	Saccharomycetes	https://www.ncbi.nlm.nih.gov/datasets/genome/GCF_003013715.1/	None
Saccharomyces cerevisiae	Brewer's yeast	Fungi	Ascomycota	Saccharomycetes	https://www.ncbi.nlm.nih.gov/datasets/genome/GCF_000146045.2/	None
Amanita muscaria	Fly agaric	Fungi	Basidomycota	Agariomycetes	https://mycocosm.jgi.doe.gov/Amamu1/Amamu1.home.html	JGI genome
Kwoniella botswanensis	Kwonellia	Fungi	Basidomycota	Cryptococcaceae	https://www.ncbi.nlm.nih.gov/datasets/genome/GCF_036426115.1/	None
Malassezia nana	Malassezia	Fungi	Basidomycota	Ustilaginomycotina	https://www.ncbi.nlm.nih.gov/datasets/genome/GCA_029542845.1/	RNA from genomic
Blastocladiella ermersonii	Blastocladiella	Fungi	Blastocladiomycetes	Blastocladiales	https://www.ncbi.nlm.nih.gov/datasets/genome/GCA_025594325.1/	RNA from genomic
Fimicolochytrium jonesii	Fimicolochytrium	Fungi	Chytridiomycota	Chytridiomycetes	https://www.ncbi.nlm.nih.gov/datasets/genome/GCF_025526975.1/	None
Rhizophagus irregularis	Rhizophagus	Fungi	Glomeromycota	Glomeromycetes	https://www.ncbi.nlm.nih.gov/datasets/genome/GCF_026210795.1/	None
Piromyces finnis	Piromyces	Fungi	Neocallimastigomycetes	Piromyces	https://www.ncbi.nlm.nih.gov/datasets/genome/GCA_002104945.1/	RNA from genomic
Paramicrosporidium saccamoebae	Paramicrosporidium	Fungi	Rozellomycota	Rozellidea	https://www.ncbi.nlm.nih.gov/datasets/genome/GCA_002794465.1/	RNA from genomic
Gephyrocapsa huxleyi	Emiliania	Haptophyta	Haptophyta	Coccolithophycae	https://www.ncbi.nlm.nih.gov/datasets/genome/GCF_000372725.1/	None
Chrysochromulina tobin	Chrysochromulina	Haptophyta	Haptophyta	Prymnesiophycae	https://www.ncbi.nlm.nih.gov/datasets/genome/GCA_001275005.1/	RNA from genomic
Malawimonas sp.	Malawimonas	Malawimonadida	Malawimonadida	Malawimonadida	https://www.ncbi.nlm.nih.gov/datasets/genome/GCA_018606705.1/	Assembly only
Giardia lamblia	Giardia	Metamonada	Metamonada	Diplomonada	https://www.ncbi.nlm.nih.gov/datasets/genome/GCF_000002435.2/	None
Trichomonas vaginalis	Trichomonas	Metamonada	Metamonada	Trichomonadida	https://www.ncbi.nlm.nih.gov/datasets/genome/GCF_026262505.1/	None
Drosophila melanogaster	Fruit fly	Metazoa	Arthropoda	Insecta	https://www.ncbi.nlm.nih.gov/datasets/genome/GCF_000001215.4/	None
Trichoplusia ni	Cabbage looper	Metazoa	Arthropoda	Insecta	https://www.ncbi.nlm.nih.gov/datasets/genome/GCF_003590095.1/	None
Lepisosteus oculatus	Spotted gar	Metazoa	Chordata	Actinopterigyii	https://www.ncbi.nlm.nih.gov/datasets/genome/GCF_000242695.1/	None
Salmo trutta	River trout	Metazoa	Chordata	Actinopterigyii	https://www.ncbi.nlm.nih.gov/datasets/genome/GCF_901001165.1/	None
Geotrypetes seraphini	Gaboon caecilian	Metazoa	Chordata	Amphibia	https://www.ncbi.nlm.nih.gov/datasets/genome/GCF_902459505.1/	None
Xenopus laevis	Clawed frog	Metazoa	Chordata	Amphibia	https://www.ncbi.nlm.nih.gov/datasets/genome/GCF_017654675.1/	None
Anas platyrhynchos	Mallard	Metazoa	Chordata	Aves	https://www.ncbi.nlm.nih.gov/datasets/genome/GCF_015476345.1/	None
Aptenodytes forsteri	Emporer penguin	Metazoa	Chordata	Aves	https://www.ncbi.nlm.nih.gov/datasets/genome/GCF_000699145.1/	None
Carcharodon carcharias	Great white shark	Metazoa	Chordata	Chondrichthyes	https://www.ncbi.nlm.nih.gov/datasets/genome/GCF_017639515.1/	None
Rhincodon typus	Whale shark	Metazoa	Chordata	Chondrichthyes	https://www.ncbi.nlm.nih.gov/datasets/genome/GCF_021869965.1/	None
Desmodus rotundus	Vampire bat	Metazoa	Chordata	Mammalia	https://www.ncbi.nlm.nih.gov/datasets/genome/GCF_022682495.1/	None
Homo sapiens	Humans	Metazoa	Chordata	Mammalia	https://www.ncbi.nlm.nih.gov/datasets/genome/GCF_000001405.40/	None
Mus musculus	House mouse	Metazoa	Chordata	Mammalia	https://www.ncbi.nlm.nih.gov/datasets/genome/GCF_000001635.27/	None
Phascolarctos cinereus	Koala	Metazoa	Chordata	Mammalia	https://www.ncbi.nlm.nih.gov/datasets/genome/GCF_002099425.1/	None
Lacerta agilis	Sand lizard	Metazoa	Chordata	Repitilia	https://www.ncbi.nlm.nih.gov/datasets/genome/GCF_009819535.1/	None
Python bivittatus	Burmese python	Metazoa	Chordata	Repitilia	https://www.ncbi.nlm.nih.gov/datasets/genome/GCF_000186305.1/	None
Protopterus annectens	West African lungfish	Metazoa	Chordata	Sarcopterygii	https://www.ncbi.nlm.nih.gov/datasets/genome/GCF_019279795.1/	No genome; too large
Oikopleura dioica	Oikopleura	Metazoa	Chordata	Tunicata	https://www.ncbi.nlm.nih.gov/datasets/genome/GCA_907165135.1/	RNA from genomic
Nematostella vectensis	Starlet sea anemone	Metazoa	Cnidaria	Anthozoa	https://www.ncbi.nlm.nih.gov/datasets/genome/GCF_932526225.1/	None
Acropora millepora	Branching stony coral	Metazoa	Cnidaria	Hexacorallia	https://www.ncbi.nlm.nih.gov/datasets/genome/GCF_013753865.1/	None
Patiria miniata	Bat starfish	Metazoa	Echinodermata	Asterozoa	https://www.ncbi.nlm.nih.gov/datasets/genome/GCF_015706575.1/	None
Octopus vulgaris	Common octopus	Metazoa	Mollusca	Cephalopoda	https://www.ncbi.nlm.nih.gov/datasets/genome/GCA_951406725.2/	None
Caenorhabditis elegans	C. elegans	Metazoa	Nematoda	Chromadorea	https://www.ncbi.nlm.nih.gov/datasets/genome/GCF_000002985.6/	None
Bigelowiella natans	Bigelowiella	Rhizaria	Cercozoa	Chlorarachniophytes	https://phycocosm.jgi.doe.gov/Bigna1/Bigna1.home.html	JGI genome
Paulinella micropora	Paulinella	Rhizaria	Cercozoa	Imbricatea	https://www.ncbi.nlm.nih.gov/datasets/genome/GCA_019918135.1/ https://genome.jgi.doe.gov/portal/pages/dynamicOrganismDownload.jsf?organism=Paumic1	JGI and GenBank genome; assembly only on GenBank
Reticulomyxa filosa	Reticulomyxa	Rhizaria	Foramenifera	Monothalamea	https://www.ncbi.nlm.nih.gov/datasets/genome/GCA_000512085.1/	RNA from genomic
Blastocystis hominis	Blastocystis	Stramenopiles	Bigyra	Blastocystea	https://www.ncbi.nlm.nih.gov/datasets/genome/GCF_000151665.1/	None
Thalassiosira pseudoana	Thalassiosira	Stramenopiles	Gyrista	Bacillariophycae	https://www.ncbi.nlm.nih.gov/datasets/genome/GCF_000149405.2/	None
Macrocystis pyrifera	Giant kelp	Stramenopiles	Gyrista	Phaeophycae	https://www.ncbi.nlm.nih.gov/datasets/genome/GCA_031763025.1/	Assembly only
Tribonema minus	Tribonema	Stramenopiles	Gyrista	Xanthophycae	https://www.ncbi.nlm.nih.gov/datasets/genome/GCA_017506865.1/	RNA from genomic
Phytophthora infestans	Potato blight fungus	Stramenopiles	Oomycota	Peronosporaceae	https://www.ncbi.nlm.nih.gov/datasets/genome/GCF_000142945.1/	None

### Sheet: Reverse search genomes
Organism	Common name	Supergroup	Phylum	Class	Genome link	Notes
Homo sapiens	Humans	Metazoa	Chordata	Mammalia	https://www.ncbi.nlm.nih.gov/datasets/genome/GCF_000001405.40/	None
Drosophila melanogaster	Fruit fly	Metazoa	Arthropoda	Insecta	https://www.ncbi.nlm.nih.gov/datasets/genome/GCF_000001215.4/	None
Mus musculus	House mouse	Metazoa	Chordata	Mammalia	https://www.ncbi.nlm.nih.gov/datasets/genome/GCF_000001635.27/	None
Arabidopsis thaliana	Rockcress	Archaeplastida	Viridiplantae	Embryophyta	https://www.ncbi.nlm.nih.gov/datasets/genome/GCF_000001735.4/	From TAIR
Caenorhabditis elegans	C. elegans	Metazoa	Nematoda	Chromadorea	https://www.ncbi.nlm.nih.gov/datasets/genome/GCF_000002985.6/	None
Saccharomyces cerevisiae	Brewer's yeast	Fungi	Ascomycota	Saccharomycetes	https://www.ncbi.nlm.nih.gov/datasets/genome/GCF_000146045.2/	None
