## Supplementary material for "Comparative Genomics of the Lipid Droplet-Associated Protein Seipin Across Eukaryotic Diversity Illuminates An Ancient Origin and Conserved Structural Diversity": Table S4

### Sheet: Sheet1
Organism	Common English name	manual paralogs	manual accessions	AMOEBAE paralogs	AMOEBAE accessions	combined paralogs	Notes
Acanthomoeba castellani	Acanthomoeba	1	XP_004333047.1	1		1	match
Acropora millepora	Branching stony coral	1	XP_029189781.2	1		1	match
Amanita muscaria	Fly agaric	1*	155399	0		0	low likelihood hit in manual, none in amoebae
Amoeboaphelidium protococcarum	Amoeboaphelidium	1*	n/a	0		0	low likelihood hit in manual, none in amoebae
Anas platyrhynchos	Mallard	0	n/a	0		0	match
Andalucia godoyi	Andalucia	0	n/a	0		0	match
Aptenodytes forsteri	Emporer penguin	0	n/a	0		0	match
Arabidopsis thaliana*	Rockcress	3	NP_850230.1	3		3	match
			NP_197150.1
			NP_174269.1
Aspergillus nidulans	Black mould	1	XP_662570.1	1		1	match
Bigelowiella natans	Bigelowiella	1	75051	1		1	match
Blastocladiella ermersonii	Blastocladiella	1	KAI9187786.1	1		1	match
Blastocystis hominis	Blastocystis	1*	n/a	0		0	low likelihood hit in manual, none in amoebae
Caenorhabditis elegans	C. elegans	1	NP_741547.1	1		1	match
Candidozyma auris	Candida	1*	n/a	0		0	low likelihood hit in manual, none in amoebae
Carcharodon carcharias	Great white shark	0	n/a	0		0	match
Caulerpa lentillifera	Sea grape	0	n/a	0		0	match
Chara braunii	Muskgrass	2	GBG66868.1	2		2	match
			GBG81824.1
Chlamydomonas reinhardtii	Chlamydomonas	0	n/a	0		0	match
Chlorella vulgaris	Chlorella	0	n/a	0		0	match
Chlorokybus atmophyticus	Chlorokybus	1	7321	1		1	match
Chondrus crispus	Irish moss	0	n/a	0		0	match
Chromera velia	Chromera	0	n/a	0		0	match
Chrysochromulina tobin	Chrysochromulina	1	KOO20796.1	1		1	match
Cryptophyta sp. CCMP2293	Cryptophyta	1	KAJ1479946.1	1		1	match
Cyanidioschyzon merolae	C. merolae	0	n/a	0		0	match
Cyanophora paradoxa	Cyanophora	1	6956	0		0	match
Desmodus rotundus	Vampire bat	3	XP_053779928.1	1		1	likely redundant variants of a single gene
			XP_024430040.1
			XP_024430038.1
Dictyostelium discoideum	Dictyostelium	1	XP_636995.1	1		1	match
Drosophila melanogaster	Fruit fly	1	NP_570012.1	1		1	match
Entamoeba histolytica	Entamoebae	0	n/a	0		0	match
Euglena gracilis	Euglena	n/a	n/a	0		0	match
Fimicolochytrium jonesii	Fimicolochytrium	1	XP_052928665.1	1		1	match
Geotrypetes seraphini	Gaboon caecilian	2	XP_033810738.1	1		1	likely redundant variants of a single gene
			XP_033810737.1
Gephyrocapsa huxleyi	Emiliania	2	XP_005763706.1	1		1	likely redundant variants of a single gene
			XP_033810737.1
Giardia lamblia	Giardia	0	n/a	0		0	match
Goniomonas avonlea	Goniomonas		n/a	0		0	match
Guillardia theta	Guillardia	1	XP_005833551.1	1		1	match
Haematococcus lacustris	Haematococcus	0	n/a	0		0	match
Homo sapiens*	Humans	5	NP_001372957.1	2	NP_116056.3 / NP_001372957.1 / NP_001372956.1 / NP_001116427.1	2	likely redundant variants of a single gene, 2 "real" homologues (NP_116056.3 and NP_001124174.2)
			NP_001124174.2		NP_001124174.2
			NP_001372956.1
			NP_116056.3
			NP_001116427.1
Klebsormidium nitens	Klebsorbium	1	GAQ77597.1	1		1	match
Kwoniella botswanensis	Kwonellia	0	n/a	0		0	match
Lacerta agilis	Sand lizard	1	XP_033030762.1	1		1	match
Lepisosteus oculatus	Spotted gar	1 / 1*	XP_015194240.1	1		1	match
Macrocystis pyrifera	Kelp	n/a	n/a	0		0	AMOEBAE only
Malassezia nana	Malassezia	1	WFD27835.1	1		1	match
Malawimonas	Malawimonas	n/a	n/a	0		0	AMOEBAE only
Mantamonas sphyraenae	Mantamonas	n/a	n/a	1		1	AMOEBAE only; match only to Drosophila
Micromonas pusilla	Micromonas	1	XP_003062455.1	1		1	match
Mus musculus*	House mouse	5	NP_032170.3	1		1	suggested as redundant; however, percentage cover of query lengths are different
			XP_030106614.1
			XP_006526754.1
			NP_001277752.1
			NP_001129536.1
Naegleria fowlerii	Naegleria	1	XP_044568672.1	1		1	match
Nematostella vectensis	Starlet sea anemone	1	XP_001625369.3	1		1	match
Neopyropia yezoensis	Nori	0	n/a	0		0	match
Oikopleura dioica	Oikopleura	1	CAG5114434.1	1		1	only in C elegans
Oryza sativa*	Rice	2	XP_015651314.1	2		2	match
			XP_025878017.1
Paramicrosporidium saccamoebae	Paramicrosporidium	0	n/a	0		0	match
Patiria miniata	Bat starfish	2	XP_038075135.1	1		1	likely redundant variants of a single gene
			XP_038075134.1
Paulinella micropora	Paulinella	0	n/a	0		0	match
Phascolarctos cinereus	Koala	1	XP_020823644.1	1		1	match
Phytophthora infestans	Potato blight fungus	3	XP_002905332.1	2	XP_002905332.1	2	likely redundant variants of a single gene, 2 "real" homologues
			XP_002905330.1		XP_002905330.1 / XP_002896939.1
			XP_002896939.1
Picocystis salinarum	Picocystis	0	n/a	1		1
Piromyces finnis	Piromyces	1	ORX43766.1	1		1
Plasmodium falciparum	Malaria	2*	n/a	0		0
Polarella glacialis	Polarella	0	n/a	0		0
Porphyridium purpureum	Porphyridium	0	n/a	0		0
Protopterus annectens	West African lungfish	0	n/a	0		0
Prototheca wickerhamii	Prototheca	1*	n/a	0		0
Python bivittatus	Burmese python	1	XP_007440999.1	1		1
Reticulomyxa filosa	Reticulomyxa	0	n/a	0		0
Rhincodon typus	Whale shark	1	XP_048475531.1	1		1
Rhizophagus irregularis	Rhizophagus	1	XP_025177772.1	1		1
Salmo trutta	River trout	10	XP_029625578.1	3	XP_029580428.1 / XP_029580418.1	3	likely redundant variants of a single gene, 3 "real" homologues
			XP_029625577.1		XP_029557009.1
			XP_029625579.1		XP_029625577.1 / XP_029625581.1 / XP_029625580.1 / XP_029625579.1
			XP_029625580.1
			XP_029625581.1
			XP_029557010.1
			XP_029557009.1
			XP_029580438.1
			XP_029580428.1
			XP_029580418.1
Spirogloea muscicola*	Zygnematophycae	3	3892	3		1	likely redundant variants of a single gene
			7952
			11474
Stentor coeruleus*	Stentor	2	OMJ90647.1	2		2	match
			OMJ82616.1
Symbiodinium microadriaticum	Symbiodinium	0		0		0	match
Tetrahymena thermophilia	Tetrahymena	0	n/a	0		0	match
Thalassiosira pseudoana	Thalassiosira	1	XP_002286702.1	1		1	match
Thecamonas trahens	Thecomonas	1	XP_013754578.1	1		1	match
Toxoplasma gondii	Toxoplasma	1*	n/a	0		0	low likelihood hit in manual, none in amoebae
Tribonema minus	Tribonema	1	KAG5186709.1	1		1	match
Trichomonas vaginalis	Trichomonas	0	n/a	0		0	match
Trichoplusia ni	Cabbage looper	2	XP_026743396.1	2		2	match
			XP_026743397.1
Trypanosoma brucei	African sleeping sickness	0	n/a	0		0	match
Xenopus laevis	Clawed frog	6	XP_018115253.1	2	XP_018115253.1	2	likely redundant variants of a single gene, 2 "real" homologues
			NP_001089882.1		NP_001089882.1 / XP_041445307.1 / XP_041445306.1 / XP_018112339.1 / NP_001087997.1
			XP_041445307.1
			XP_041445306.1
			XP_018112339.1
			NP_001087997.1
