## Supplementary material for "Comparative Genomics of the Lipid Droplet-Associated Protein Seipin Across Eukaryotic Diversity Illuminates An Ancient Origin and Conserved Structural Diversity": Table S5

### Sheet: Sheet1
Organism	# paralogs (manual)	paralog accessions	Length of N-terminus	Functional annotations within N-terminus	Annotated as cytoplasmic?
Acanthomoeba castellani	1	XP_004333047.1	60	none	N
Acropora millepora	1	XP_029189781.2	70	none	Y
Amanita muscaria	0	n/a	n/a	n/a	n/a
Amoeboaphelidium protococcarum	0	n/a	n/a	n/a	n/a
Anas platyrhynchos	0	n/a	n/a	n/a	n/a
Andalucia godoyi	0	n/a	n/a	n/a	n/a
Aptenodytes forsteri	0	n/a	n/a	n/a	n/a
Arabidopsis thaliana*	3	NP_850230.1	235	consenus disorder prediction residues 33-73	N
		NP_197150.1	25	none	Y
		NP_174269.1	191	consenus disorder prediction residues 33-73	N
Aspergillus nidulans	1	XP_662570.1	39	none	N
Bigelowiella natans	1	75051	11	none	Y
Blastocladiella ermersonii	1	KAI9187786.1	29	signal peptide region 1-29	N
Blastocystis hominis	0	n/a	n/a	n/a	n/a
Caenorhabditis elegans	1	NP_741547.1	11	none	N
Candidozyma auris	0	n/a	n/a	n/a	n/a
Carcharodon carcharias	0	n/a	n/a	n/a	n/a
Caulerpa lentillifera	0	n/a	n/a	n/a	n/a
Chara braunii*	2	GBG66868.1	112	consenus disorder prediction residues 1-96	n/a
		GBG81824.1	72	consenus disorder prediction residues 29-52	Y
Chlamydomonas reinhardtii	0	n/a	n/a	n/a	n/a
Chlorella vulgaris	0	n/a	n/a	n/a	n/a
Chlorokybus atmophyticus	1	7321	93	signal peptide region 1-15	N
Chondrus crispus	0	n/a	n/a	n/a	n/a
Chromera velia	0	n/a	n/a	n/a	n/a
Chrysochromulina tobin	1	KOO20796.1	50	signalling peptide 1-34	N
Cryptophyta sp. CCMP2293	1	KAJ1479946.1	55	none, partial sequence	Y
Cyanidioschyzon merolae	0	n/a	n/a	n/a	n/a
Cyanophora paradoxa	1	6956	46	none	N
Desmodus rotundus*	3	XP_053779928.1	90	consensus disorder prediction 1-64	Y
		XP_024430040.1	63	consensus disorder prediction 1-37	Y
		XP_024430038.1	90	consensus disorder prediction 1-64	Y
Dictyostelium discoideum	1	XP_636995.1	11	none	N
Drosophila melanogaster	1	NP_570012.1	57	signalling peptide 1-18	N
Entamoeba histolytica	0	n/a	n/a	n/a	n/a
Fimicolochytrium jonesii	1	XP_052928665.1	44	none	N
Geotrypetes seraphini	2	XP_033810738.1	4	none	N
		XP_033810737.1	4	none	N
Gephyrocapsa huxleyi*	2	XP_005763706.1	20	signalling peptide 1-34	N
		XP_033810737.1	5	none	N
Giardia lamblia	0	n/a	n/a	n/a	n/a
Guillardia theta	1	XP_005833551.1	49	consensus disorder prediction 1-20	N
Haematococcus lacustris	0	n/a	n/a	n/a	n/a
Homo sapiens*	5	NP_001372957.1	90	consensus disorder prediction 1-64	Y
		NP_001124174.2	26	none	Y
		NP_001372956.1	90	consensus disorder prediction 1-64	Y
		NP_116056.3	26	none	N
		NP_001116427.1	90	consensus disorder prediction 1-64	Y
Klebsormidium nitens	1	GAQ77597.1	38	consensus disorder prediction 1-26	N
Kwoniella botswanensis	0	n/a	n/a	n/a	n/a
Lacerta agilis	1	XP_033030762.1	26	none	N
Lepisosteus oculatus	1	XP_015194240.1	25	none	Y
Malassezia nana	1	WFD27835.1	43	consensus disorder prediction 1-34	N
Micromonas pusilla	1	XP_003062455.1	35	none	N
Mus musculus*	5	NP_032170.3	90	consensus disorder prediction 1-58	Y
		XP_030106614.1	26	none	Y
		XP_006526754.1	26	none	N
		NP_001277752.1	26	none	N
		NP_001129536.1	90	consensus disorder prediction 1-58	Y
Naegleria fowlerii	1	XP_044568672.1	62	consensus disorder prediction 1-28	N
Nematostella vectensis	1	XP_001625369.3	26	none	Y
Neopyropia yezoensis	0	n/a	n/a	n/a	n/a
Oikopleura dioica	1	CAG5114434.1	5	none	N
Oryza sativa*	2	XP_015651314.1	152	consensus disorder prediction 1-138	Y
		XP_025878017.1	46	none	Y
Paramicrosporidium saccamoebae	0	n/a	n/a	n/a	n/a
Patiria miniata	2	XP_038075135.1	30	none	N
		XP_038075134.1	30	none	N
Paulinella micropora	0	n/a	n/a	n/a	n/a
Phascolarctos cinereus	1	XP_020823644.1	25	none	N
Phytophthora infestans	3	XP_002905332.1	42	signalling peptide 1-18	N
		XP_002905330.1	42	signalling peptide 1-18	N
		XP_002896939.1	no transmembrane annotations	partial protein	U
Picocystis salinarum	0	n/a	n/a	n/a	n/a
Piromyces finnis	1	ORX43766.1	46	none	N
Plasmodium falciparum	0	n/a	n/a	n/a	n/a
Polarella glacialis	0	n/a	n/a	n/a	n/a
Porphyridium purpureum	0	n/a	n/a	n/a	n/a
Protopterus annectens	0	n/a	n/a	n/a	n/a
Prototheca wickerhamii	0	n/a	n/a	n/a	n/a
Python bivittatus	1	XP_007440999.1	25	none	N
Reticulomyxa filosa	0	n/a	n/a	n/a	n/a
Rhincodon typus	1	XP_048475531.1	203	seipin-BSCL2-like 1-203, partial protein	Y
Rhizophagus irregularis	1	XP_025177772.1	40	none	N
Salmo trutta	10	XP_029625579.1	26	signalling peptide 1-17	N
		XP_029625581.1	12	signalling peptide 1-17	N
		XP_029625580.1	26	none	N
		XP_029557009.1	25	none	N
		XP_029580438.1	45	none	Y
		XP_029557010.1	26	none	N
		XP_029625577.1	30	signalling peptide 1-17	N
		XP_029580418.1	45	none	Y
Spirogloea muscicola	3	3892	201	partial protein	N
		7952	196	partial protein	Y
		11474	75	consensus disorder prediction 38-57	N
Stentor coeruleus	2	OMJ90647.1	62	signalling peptide 1-24	N
		OMJ82616.1	156	partial protein	N
Symbiodinium microadriaticum	0	n/a	n/a	n/a	n/a
Tetrahymena thermophilia	0	n/a	n/a	n/a	n/a
Thalassiosira pseudoana	1	XP_002286702.1	53	none	Y
Thecamonas trahens	1	XP_013754578.1	29	none	N
Toxoplasma gondii	0	n/a	n/a	n/a	n/a
Tribonema minus	1	KAG5186709.1	66	signalling peptide 1-22	N
Trichomonas vaginalis	0	n/a	n/a	n/a	n/a
Trichoplusia ni	2	XP_026743396.1	48	none	N
		XP_026743397.1	46	none	N
Trypanosoma brucei	0	n/a	n/a	n/a	n/a
Xenopus laevis	6	NP_001089882.1	11	none	U
		NP_001087997.1	11	none	Y
		XP_018112339.1	25	none	Y
		XP_018115253.1	25	none	Y
		XP_041445307.1	26	none
		XP_041445306.1	26	none
