## Supplementary material for "Comparative Genomics of the Lipid Droplet-Associated Protein Seipin Across Eukaryotic Diversity Illuminates An Ancient Origin and Conserved Structural Diversity": Table S6

Organism	Common English name	Supergroup	Phylum	Class	Genome link
Amoeboaphelidium protococcarum	Amoeboaphelidium	Fungi	Aphelidiomycota	Aphelidiomycetes	https://www.ncbi.nlm.nih.gov/datasets/genome/GCA_023515745.1/
Aspergillus nidulans	Black mould	Fungi	Ascomycota	Eurotiomycetes	https://www.ncbi.nlm.nih.gov/datasets/genome/GCF_000011425.1/
Candidozyma auris	Candida	Fungi	Ascomycota	Saccharomycetes	https://www.ncbi.nlm.nih.gov/datasets/genome/GCF_003013715.1/
Saccharomyces cerevisiae	Brewer's yeast	Fungi	Ascomycota	Saccharomycetes	https://www.ncbi.nlm.nih.gov/datasets/genome/GCF_000146045.2/
Amanita muscaria	Fly agaric	Fungi	Basidomycota	Agariomycetes	https://mycocosm.jgi.doe.gov/Amamu1/Amamu1.home.html
Kwoniella botswanensis	Kwonellia	Fungi	Basidomycota	Cryptococcaceae	https://www.ncbi.nlm.nih.gov/datasets/genome/GCF_036426115.1/
Malassezia nana	Malassezia	Fungi	Basidomycota	Ustilaginomycotina	https://www.ncbi.nlm.nih.gov/datasets/genome/GCA_029542845.1/
Blastocladiella ermersonii	Blastocladiella	Fungi	Blastocladiomycetes	Blastocladiales	https://www.ncbi.nlm.nih.gov/datasets/genome/GCA_025594325.1/
Fimicolochytrium jonesii	Fimicolochytrium	Fungi	Chytridiomycota	Chytridiomycetes	https://www.ncbi.nlm.nih.gov/datasets/genome/GCF_025526975.1/
Rhizophagus irregularis	Rhizophagus	Fungi	Glomeromycota	Glomeromycetes	https://www.ncbi.nlm.nih.gov/datasets/genome/GCF_026210795.1/
Piromyces finnis	Piromyces	Fungi	Neocallimastigomycetes	Piromyces	https://www.ncbi.nlm.nih.gov/datasets/genome/GCA_002104945.1/
Paramicrosporidium saccamoebae	Paramicrosporidium	Fungi	Rozellomycota	Rozellidea	https://www.ncbi.nlm.nih.gov/datasets/genome/GCA_002794465.1/
Candida albicans	Thrush	Fungi	Ascomycota	Saccharomycetes	https://www.ncbi.nlm.nih.gov/datasets/genome/GCF_000182965.3/
Kluyveromyces lactis	Milk yeast	Fungi	Ascomycota	saccharomycetes	https://www.ncbi.nlm.nih.gov/datasets/genome/GCF_000002515.2/
Geoglossum Glabrum (no protein.faa)	Earth tongue	Fungi	Ascomycota	Geoglossomycetes	https://www.ncbi.nlm.nih.gov/datasets/genome/GCA_021527465.2/
Saccharomyces paradoxus	Wild yeast	Fungi	Ascomycota	Saccharomycetes	https://www.ncbi.nlm.nih.gov/datasets/genome/GCF_002079055.1/
Saccharomyces bayanus (no protein.faa)	Wine yeast	Fungi	Ascomycota	Saccharomycetes	https://www.ncbi.nlm.nih.gov/datasets/genome/GCA_019431265.1/
Saccharomyces pastorianus	Lager yeast	Fungi	Ascomycota	Saccharomycetes	https://www.ncbi.nlm.nih.gov/datasets/genome/GCA_011022315.1/
Ascodesmis nigricans	Sac fungus	Fungi	Ascomycota	Pezizomycetes	https://www.ncbi.nlm.nih.gov/datasets/genome/GCA_004786065.1/
Cladochytrium tenue	N/A	Fungi	Chytridiomycota	Chytridiomycetes	https://www.ncbi.nlm.nih.gov/datasets/genome/GCA_026954515.1/
Hyaloraphidium curvatum	N/A	Fungi	Chrytridiomycota	Monoblepharidomycetes	https://www.ncbi.nlm.nih.gov/datasets/genome/GCA_025558095.1/
Saccharomyces kudriavzevii	N/A	Fungi	Ascomycota	Saccharomycetes	https://www.ncbi.nlm.nih.gov/datasets/genome/GCF_947243775.1/
Saccharomyces mikatae	N/A	Fungi	Ascomycota	Saccharomycetes	https://www.ncbi.nlm.nih.gov/datasets/genome/GCF_947241705.1/
Saccharomyces eubayanus	N/A	Fungi	Ascomycota	Saccharomycetes	https://www.ncbi.nlm.nih.gov/datasets/genome/GCF_001298625.1/
Kluyveromyces marxianus	Kefir yeast	Fungi	Ascomycota	Saccharomycetes	https://www.ncbi.nlm.nih.gov/datasets/genome/GCF_001417885.1/
Lachancea thermotolerans	Thermopile yeast	Fungi	Ascomycota	Saccharomycetes	https://www.ncbi.nlm.nih.gov/datasets/genome/GCF_000142805.1/
Cyberlindnera jadinii	Torula yeast	Fungi	Ascomycota	Saccaromycetes	https://www.ncbi.nlm.nih.gov/datasets/genome/GCF_001661405.1/
Aspergillus oryzae	Koji mold	Fungi	Ascomycota	Eurotiomycetes	https://www.ncbi.nlm.nih.gov/datasets/genome/GCF_000184455.2/
Aspergillus terreus	Soil fungus	Fungi	Ascomycota	Eurotiomycetes	https://www.ncbi.nlm.nih.gov/datasets/genome/GCF_000149615.1/
Trichoderma citrinoviride	Citrinoviride green mold	Fungi	Ascomycota	Sordariomycetes	https://www.ncbi.nlm.nih.gov/datasets/genome/GCF_003025115.1/
Neurospora tetraspora	Red bread mold	Fungi	Ascomycota	Sordariomycetes	https://www.ncbi.nlm.nih.gov/datasets/genome/GCF_033439725.1/
Zalaria obscura	Dark yeast	Fungi	Ascomycota	Dothideomycetes	https://www.ncbi.nlm.nih.gov/datasets/genome/GCA_024184665.2/
Nematocida ausbeli	Nematode killer fungus	Fungi	Ascomycota	Microsporidia	https://www.ncbi.nlm.nih.gov/datasets/genome/GCF_000738915.1/
Claviceps arundinis	N/A	Fungi	Ascomycota	Pezizomycotina	https://www.ncbi.nlm.nih.gov/datasets/genome/GCA_018360175.1/
Penicillium citrinum	N/A	Fungi	Ascomycota	Pezizomycotina	https://www.ncbi.nlm.nih.gov/datasets/genome/GCF_028827155.1/
Neocallimastix californiae	Anaerobic gut fungi	Fungi	Chtridiomycota	Neocallimastigomycetes	https://www.ncbi.nlm.nih.gov/datasets/genome/GCA_002104975.1/
Coelomomyces lativittatus	N/A	Fungi	Blastocladiomycota	Blastocladiomycetes	https://www.ncbi.nlm.nih.gov/datasets/genome/GCA_026937265.1/
Schizosaccharomyces pombe	Fission yeast	Fungi	Schizosaccharomycetes	Schizosaccharomycetales	https://www.ncbi.nlm.nih.gov/datasets/genome/GCF_000002945.2/
Schizophyllum commune	Splitgill mushroom	Fungi	Basidiomycota	Agaricomycetes	https://www.ncbi.nlm.nih.gov/datasets/genome/GCF_000143185.2/
Ustilago hordei	Covered smut (barley)	Fungi	Basidiomycota	Ustilaginomycetes	https://www.ncbi.nlm.nih.gov/datasets/genome/GCF_900519145.1/
Fusarium oxysporum	Fusarium wilt	Fungi	Pezizomycotina	Sordariomycetes	https://www.ncbi.nlm.nih.gov/datasets/genome/GCF_013085055.1/
Psilocybe cubensis	Magic mushrooms	Fungi	Basidiomycota	Agaricomycetes	https://www.ncbi.nlm.nih.gov/datasets/genome/GCF_017499595.1/
Saitozyma podzolica	N/A	Fungi	Basidiomycota	Tremellomycetes	https://www.ncbi.nlm.nih.gov/datasets/genome/GCA_003942215.1/
Botrytis cinerea	Grey fruit mold	Fungi	Ascomycota	Leotiomycetes	https://www.ncbi.nlm.nih.gov/datasets/genome/GCF_000143535.2/
Paecilomyces variotii	N/A	Fungi	Ascomycota	Eurotiomycetes	https://www.ncbi.nlm.nih.gov/datasets/genome/GCF_004022145.1/
Chytriomyces hyalinus	N/A	Fungi	Chridiomycota	Chytridiomycetes	https://www.ncbi.nlm.nih.gov/datasets/genome/GCA_027604105.1/
Allomyces arbusculus	Aquatic fungus	Fungi	Blastocladiomycota	Blastocladiomycetes	https://www.ncbi.nlm.nih.gov/datasets/genome/GCA_027604705.1/
Olpidium bornovanus	N/A	Fungi	Olpidiomycota	Olpidiomycetes	https://www.ncbi.nlm.nih.gov/datasets/genome/GCA_017911155.1/
Pyrenophora tritici-repentis	Yellow leaf spot	Fungi	Ascomycota	Pezizomycotina	https://www.ncbi.nlm.nih.gov/datasets/genome/GCF_003171515.1//
Aspergillus flavus	Aspergillus ear rot	Fungi	Acomycota	Pezizomycotina	https://www.ncbi.nlm.nih.gov/datasets/genome/GCF_009017415.1/
Linnemannia elongata	N/A	Fungi	Mucoromycota	Mortierellomycetes	https://www.ncbi.nlm.nih.gov/datasets/genome/GCA_036320915.1/
Gigaspora margarita	N/A	Fungi	Mucoromycota	Glomeromycetes	https://www.ncbi.nlm.nih.gov/datasets/genome/GCA_009809945.1/
Trichoderma harzianum	N/A	Fungi	Ascomycota	Pezizomycotina	https://www.ncbi.nlm.nih.gov/datasets/genome/GCF_003025095.1/
Wickerhamomyces anomalus	N/A	Fungi	Ascomycota	Saccharomycetes	https://www.ncbi.nlm.nih.gov/datasets/genome/GCF_001661255.1/
